# Transcriptome analysis in *C. elegans* early embryos upon depletion of the Topoisomerase 2/condensin II axis

**DOI:** 10.1101/2024.10.17.618010

**Authors:** Mezmur D. Belew, W. Matthew Michael

## Abstract

In *C. elegans*, the chromosome compaction factors topoisomerase 2 (TOP-2) and condensin II have been shown to globally repress transcription in multiple contexts. Our group has previously reported that TOP-2 and condensin II repress transcription in the *C. elegans* germline during larval starvation, oocyte maturation, and in germline progenitor cells of the early embryo. Here, we assess the transcriptome of early embryos treated with RNAi against TOP-2 and the condensin II subunit CAPG-2. We found 144 upregulated and 172 downregulated genes. Further analysis showed that the upregulated genes are mostly somatic, with a host of neuronal cells present in our tissue enrichment analysis.
