## Extended data for "Transcriptome analysis in *C. elegans* early embryos upon depletion of the Topoisomerase 2/condensin II axis"

### Sheet: top2capg2 DEG list
Gene ID	Gene name	P-value (top2capg2 vs. control)	FDR step up (top2capg2 vs. control)	Fold change (top2capg2 vs. control)
WBGene00018459	F45D11.14	4.32727e-06	0.000531594	-5.79772
WBGene00002016	hsp-16.2	8.54075e-30	1.83612e-26	-4.66584
WBGene00002018	hsp-16.41	1.97996e-35	6.38486e-32	-3.99658
WBGene00002026	hsp-70	2.43464e-12	1.01305e-09	-3.75052
WBGene00002017	hsp-16.11	3.80536e-41	2.45427e-37	-3.70413
WBGene00010874	M05D6.1	2.06411e-07	3.45779e-05	-3.2956
WBGene00002019	hsp-16.48	0.000213424	0.0138339	-3.0699
WBGene00002020	hsp-16.49	2.44569e-25	2.86791e-22	-2.70969
WBGene00009691	F44E5.4	1.64891e-26	2.12692e-23	-2.43489
WBGene00015894	acdh-2	8.50907e-17	5.48793e-14	-2.42498
WBGene00017681	slc-17.5	0.000585463	0.0291579	-2.41984
WBGene00009300	F31F6.1	0.000759823	0.0359009	-2.18084
WBGene00010093	capg-2	9.90504e-31	2.5553e-27	-2.12433
WBGene00003533	nas-14	0.000384022	0.0213513	-1.86162
WBGene00017190	F07B7.12	0.000277836	0.0168796	-1.85603
WBGene00006690	twk-39	0.000567849	0.0286618	-1.85194
WBGene00000136	amt-4	7.47408e-05	0.00584292	-1.82138
WBGene00021799	Y53G8AL.1	0.000694811	0.0334417	-1.80678
WBGene00003519	nac-3	0.000292857	0.017093	-1.8051
WBGene00000641	col-65	1.48413e-06	0.000203658	-1.80428
WBGene00010877	lact-4	7.12627e-12	2.62634e-09	-1.79967
WBGene00021625	Y47D7A.13	7.80628e-10	2.23763e-07	-1.79904
WBGene00009293	F31D4.8	1.37854e-07	2.43585e-05	-1.77591
WBGene00020242	phat-5	0.000445198	0.0240277	-1.75696
WBGene00003003	lin-14	9.51438e-09	2.31558e-06	-1.7199
WBGene00000739	col-166	0.000224493	0.0143353	-1.70257
WBGene00022679	ZK180.5	2.88972e-09	8.10315e-07	-1.69327
WBGene00000738	col-165	2.13835e-14	1.14927e-11	-1.68876
WBGene00014067	ZK675.4	1.40162e-06	0.000194403	-1.67588
WBGene00009983	cut-2	1.49706e-13	7.15206e-11	-1.6703
WBGene00018572	lin-42	4.67332e-08	9.41892e-06	-1.66626
WBGene00001725	grl-16	8.6659e-09	2.14964e-06	-1.6575
WBGene00016700	C46A5.4	1.57116e-05	0.00162131	-1.65097
WBGene00004131	pqn-44	4.65067e-10	1.39509e-07	-1.64817
WBGene00014814	R03D7.3	0.000826799	0.0380665	-1.64613
WBGene00017841	F26G1.5	0.000949568	0.0424936	-1.644
WBGene00004230	ptr-16	2.79257e-05	0.0027289	-1.63109
WBGene00003514	myo-2	2.65907e-06	0.000342994	-1.63063
WBGene00019064	myo-5	5.42604e-07	8.3322e-05	-1.61599
WBGene00016805	C50D2.1	3.01736e-06	0.000381578	-1.60093
WBGene00009982	F53F1.4	6.01972e-08	1.17649e-05	-1.59889
WBGene00015546	C06G1.2	0.000594884	0.0294	-1.58767
WBGene00004300	ram-2	0.000140279	0.00967622	-1.58011
WBGene00012199	mltn-3	0.000469033	0.025104	-1.5787
WBGene00015841	skpo-2	1.66046e-06	0.000225455	-1.57309
WBGene00001716	grl-7	8.94927e-08	1.6976e-05	-1.56845
WBGene00016733	phat-2	0.000353616	0.0200938	-1.56575
WBGene00006955	wrt-9	0.000524372	0.0269477	-1.56415
WBGene00020283	T06A4.3	0.000547728	0.0278155	-1.56212
WBGene00010830	M02G9.1	1.32988e-05	0.00140608	-1.55777
WBGene00004174	abu-14	1.29861e-08	2.9912e-06	-1.55697
WBGene00017430	bcl-11	0.000286229	0.0169361	-1.55216
WBGene00000650	col-74	2.84533e-10	9.17547e-08	-1.54936
WBGene00000893	cyn-17	3.36966e-07	5.43315e-05	-1.54404
WBGene00001690	grd-1	0.000183544	0.012267	-1.54066
WBGene00018297	F41F3.3	1.14438e-11	4.10039e-09	-1.5397
WBGene00022517	ZC123.1	7.09329e-09	1.79405e-06	-1.51951
WBGene00018737	F53B1.4	2.09599e-07	3.46618e-05	-1.51601
WBGene00009041	cut-3	4.05608e-08	8.43862e-06	-1.50832
WBGene00011299	ikke-1	1.57487e-07	2.67292e-05	-1.50796
WBGene00004104	pqn-13	2.12977e-08	4.71401e-06	-1.50366
WBGene00013173	Y53F4B.27	0.000278731	0.0168796	-1.50263
WBGene00013965	ZK287.4	7.85049e-06	0.000904138	-1.50094
WBGene00008605	mlt-9	5.95444e-09	1.53613e-06	-1.49995
WBGene00017483	lgc-22	2.69314e-06	0.000343949	-1.49832
WBGene00002117	ins-34	5.26203e-05	0.00464897	-1.49459
WBGene00001714	grl-5	7.98682e-05	0.00616898	-1.49453
WBGene00020149	T01D1.4	4.20983e-06	0.00052214	-1.49397
WBGene00004120	pqn-32	5.84029e-07	8.86281e-05	-1.49006
WBGene00011235	suro-1	7.21916e-05	0.00573214	-1.48344
WBGene00010461	K01D12.1	3.59402e-05	0.00337646	-1.47992
WBGene00012540	Y37A1B.7	6.46924e-07	9.59159e-05	-1.47668
WBGene00022423	nhr-41	3.63849e-05	0.00337646	-1.46685
WBGene00009573	F40E10.5	7.61796e-05	0.00591953	-1.46196
WBGene00006589	tnt-4	6.32702e-06	0.000749544	-1.4587
WBGene00001707	grh-1	2.02079e-05	0.00205246	-1.4493
WBGene00002348	myo-1	0.000513552	0.0264972	-1.44902
WBGene00018092	F36F12.1	0.000717058	0.0341304	-1.44851
WBGene00015339	C02E7.6	1.60069e-05	0.00163868	-1.44448
WBGene00020947	W02F12.2	0.00101797	0.0439159	-1.44259
WBGene00008652	F10D11.6	0.000445005	0.0240277	-1.44131
WBGene00022274	Y73E7A.8	6.33385e-06	0.000749544	-1.44072
WBGene00001724	grl-15	6.69928e-05	0.00553374	-1.43388
WBGene00000214	asp-1	2.89054e-05	0.00280339	-1.43096
WBGene00012032	T26C5.2	0.000158867	0.0107289	-1.4285
WBGene00002050	ifa-1	0.00110108	0.0464147	-1.42825
WBGene00001934	his-60	8.30002e-06	0.000947451	-1.42789
WBGene00010834	mct-3	6.06924e-05	0.00528967	-1.42743
WBGene00001863	him-4	7.2435e-05	0.00573214	-1.42683
WBGene00006777	unc-41	8.67969e-05	0.00662481	-1.42579
WBGene00011713	T11F9.12	0.00020921	0.0136293	-1.42529
WBGene00006513	rimb-1	0.00121754	0.0496996	-1.42486
WBGene00008376	D1054.9	0.000130705	0.00921293	-1.42401
WBGene00007425	C08B6.4	0.000372173	0.0207821	-1.41913
WBGene00000485	che-3	0.000836805	0.0382764	-1.41688
WBGene00007600	C15C6.1	0.000283302	0.0168864	-1.41439
WBGene00000853	cut-6	6.83625e-05	0.00554596	-1.41396
WBGene00017998	F33D4.6	4.43382e-05	0.0040276	-1.41271
WBGene00001479	fmo-4	0.000231101	0.0146126	-1.41269
WBGene00017937	F30H5.3	2.60833e-06	0.000339847	-1.41096
WBGene00004764	sel-7	0.000128686	0.00912045	-1.40994
WBGene00019148	H03E18.1	1.81023e-06	0.000238267	-1.40766
WBGene00013846	ZC84.1	6.77658e-05	0.00553374	-1.40564
WBGene00013103	Y51H4A.7	0.000621942	0.030388	-1.4004
WBGene00010010	gmeb-2	0.000399767	0.0219429	-1.39887
WBGene00000497	chs-2	6.70812e-05	0.00553374	-1.39402
WBGene00007405	C07A9.9	4.81154e-05	0.00434014	-1.39342
WBGene00006760	unc-23	0.000125989	0.00906498	-1.392
WBGene00018640	F49E10.2	0.0001214	0.00888315	-1.39031
WBGene00021939	Y55F3BR.2	0.000272679	0.0166718	-1.38627
WBGene00001063	dpy-1	5.14567e-05	0.0046093	-1.38617
WBGene00004207	ptb-1	0.000100604	0.00758882	-1.38389
WBGene00001745	gsa-1	0.00106254	0.0452332	-1.37838
WBGene00006666	twk-11	0.000398098	0.0219429	-1.37789
WBGene00010835	M03B6.3	2.31066e-05	0.00229271	-1.37694
WBGene00001581	gfi-1	0.000233217	0.0146745	-1.37574
WBGene00017120	tctn-1	0.00101261	0.0439159	-1.37499
WBGene00006947	wrt-1	5.20268e-05	0.00462823	-1.3745
WBGene00022518	zfh-2	7.35555e-06	0.000854768	-1.3669
WBGene00019644	cpt-4	0.000193118	0.0127151	-1.36642
WBGene00010573	K04H4.2	9.12645e-07	0.000132272	-1.36582
WBGene00004133	abu-13	0.000237	0.0147949	-1.36244
WBGene00001385	far-1	1.2148e-05	0.00132687	-1.36001
WBGene00020678	T22B11.4	0.000156449	0.0106774	-1.35826
WBGene00001132	alp-1	0.000272716	0.0166718	-1.35281
WBGene00012555	npp-25	0.000186367	0.0123915	-1.35173
WBGene00011326	T01D3.1	0.000791293	0.0369016	-1.35086
WBGene00017716	sups-1	0.00028376	0.0168864	-1.34694
WBGene00020554	T19A5.3	3.62946e-05	0.00337646	-1.34637
WBGene00003404	mpz-1	0.000472105	0.025164	-1.3433
WBGene00006586	tni-4	0.000829264	0.0380665	-1.33962
WBGene00006741	unc-1	0.000614881	0.0301572	-1.33216
WBGene00044623	bus-8	6.71493e-05	0.00553374	-1.32812
WBGene00004264	qua-1	0.000511225	0.0264831	-1.32733
WBGene00022160	Y71G12B.25	0.000219951	0.0141151	-1.32471
WBGene00002915	let-805	7.29218e-06	0.000854768	-1.32434
WBGene00044070	set-18	0.000126498	0.00906498	-1.31906
WBGene00019154	glf-1	0.000984193	0.043328	-1.31861
WBGene00017900	F28E10.1	0.000294633	0.0171192	-1.31777
WBGene00018468	cla-1	0.000816947	0.0377699	-1.31482
WBGene00022665	ZK154.1	0.00119324	0.049018	-1.31408
WBGene00006651	tts-2	2.18579e-05	0.0022027	-1.30808
WBGene00009974	F53C11.4	0.000103197	0.00773915	-1.30796
WBGene00004155	pqn-73	0.000371553	0.0207821	-1.3072
WBGene00004134	myrf-1	6.1778e-05	0.00531276	-1.30647
WBGene00003567	ncx-2	0.00117812	0.0488634	-1.30517
WBGene00020626	T20F5.4	0.000292191	0.017093	-1.30426
WBGene00018073	F35H10.10	0.00074264	0.0352181	-1.30081
WBGene00003970	pek-1	6.64146e-05	0.00553374	-1.29825
WBGene00006948	wrt-2	0.000216836	0.0139849	-1.29752
WBGene00003735	nhx-8	0.00100199	0.0438124	-1.29444
WBGene00018969	F56D3.1	0.000678127	0.0327609	-1.29039
WBGene00022410	Y97E10C.1	0.000430162	0.0234121	-1.29003
WBGene00022500	lfi-1	0.000571059	0.0286618	-1.28993
WBGene00011107	R07E3.6	0.000931337	0.0418582	-1.28768
WBGene00003968	peb-1	0.000570365	0.0286618	-1.28743
WBGene00007058	dmd-6	0.000394629	0.0218469	-1.28662
WBGene00019839	R02F11.1	0.000227697	0.0144683	-1.28419
WBGene00002983	lgx-1	0.000468704	0.025104	-1.28211
WBGene00006787	unc-52	0.000128164	0.00912045	-1.28117
WBGene00019017	F57F4.4	0.000493374	0.0257653	-1.27967
WBGene00021043	pck-1	0.0010439	0.0448842	-1.27768
WBGene00019994	cdh-1	0.000283127	0.0168864	-1.2757
WBGene00010070	nep-17	0.00101425	0.0439159	-1.27503
WBGene00013682	Y105E8A.25	0.000365094	0.0206551	-1.27234
WBGene00014097	ZK829.9	0.00118633	0.0488898	-1.27196
WBGene00003495	mup-2	0.0010147	0.0439159	-1.25941
WBGene00019188	H11E01.3	0.00111519	0.0465529	-1.25678
WBGene00010681	mak-1	0.000917739	0.0413913	-1.25158
WBGene00003936	pat-12	0.000973185	0.0429901	-1.24708
WBGene00004047	plx-1	0.000788106	0.0369016	-1.23558
WBGene00001137	eat-6	0.00104797	0.0449094	-1.22238
WBGene00020758	T24C4.2	0.000878976	0.0399222	1.23534
WBGene00014492	R166.6	0.000781406	0.036786	1.23611
WBGene00016970	C56E6.2	0.000482354	0.0253954	1.24925
WBGene00012113	T28B8.1	0.000971995	0.0429901	1.26709
WBGene00020867	shc-2	0.000701863	0.0336555	1.27201
WBGene00044004	C24A8.6	0.000952062	0.0424936	1.27462
WBGene00014613	Y111B2A.25	0.000479826	0.0253954	1.27668
WBGene00012813	Y43F8B.2	5.57904e-05	0.00489552	1.28299
WBGene00009380	F34H10.3	0.000296373	0.0171431	1.28336
WBGene00002181	kal-1	0.000600058	0.0295426	1.28499
WBGene00010935	M163.1	0.000288453	0.0169897	1.28583
WBGene00000786	cpr-6	0.000649689	0.0315356	1.28769
WBGene00015514	nlp-77	6.58254e-05	0.00553374	1.29288
WBGene00000882	cyn-6	3.92059e-05	0.00361226	1.29517
WBGene00006923	vhp-1	0.000323559	0.0185493	1.3012
WBGene00022951	C30E1.9	0.000706883	0.0337707	1.30621
WBGene00011599	T07G12.8	0.000314316	0.0180998	1.30841
WBGene00206459	Y80D4G.1	0.00118576	0.0488898	1.30984
WBGene00017796	F25G6.1	0.000650319	0.0315356	1.31033
WBGene00006593	tol-1	0.00012573	0.00906498	1.31356
WBGene00010221	F57G12.1	0.000121894	0.00888315	1.31662
WBGene00001790	gst-42	0.000270405	0.0166718	1.31668
WBGene00004237	ptr-23	0.000260728	0.0161689	1.31685
WBGene00015297	sco-1	7.09438e-05	0.0057194	1.31801
WBGene00021835	Y54E10A.17	0.000964093	0.0428822	1.32987
WBGene00006575	tir-1	2.55931e-05	0.00252004	1.33025
WBGene00006561	tcl-2	0.000109505	0.0081648	1.33083
WBGene00014772	F56D5.4	7.35445e-05	0.00578446	1.34049
WBGene00022457	Y110A7A.7	0.000174329	0.0117118	1.35909
WBGene00010778	gpdh-2	4.14876e-07	6.52621e-05	1.36199
WBGene00000537	clk-2	6.77828e-05	0.00553374	1.37241
WBGene00009947	ttc-36	0.000993812	0.0436027	1.37277
WBGene00007902	C33D9.9	0.000583462	0.0291579	1.37511
WBGene00022334	Y82E9BR.1	1.39061e-06	0.000194403	1.38576
WBGene00015286	best-3	0.00121644	0.0496996	1.40896
WBGene00003727	nhr-137	0.000871582	0.0397263	1.41166
WBGene00271830	W09G10.9	8.36147e-05	0.00641992	1.41196
WBGene00020188	T03F1.6	0.00048154	0.0253954	1.41397
WBGene00012140	T28F4.5	0.000157799	0.0107129	1.41476
WBGene00007877	nfki-1	0.00011738	0.00865193	1.42467
WBGene00021128	W10C8.5	9.12728e-05	0.00692546	1.4318
WBGene00008397	D2005.1	0.000502533	0.0261378	1.43275
WBGene00019719	M01H9.3	2.34574e-07	3.83009e-05	1.44951
WBGene00019311	K02E7.6	4.44372e-08	9.09835e-06	1.45138
WBGene00019327	zip-2	3.85536e-08	8.15251e-06	1.45656
WBGene00235269	F59E12.15	1.75558e-06	0.000235888	1.45825
WBGene00019844	abts-4	6.29039e-06	0.000749544	1.46567
WBGene00006981	zig-4	1.29654e-05	0.00138227	1.47053
WBGene00005832	srw-85	0.000145699	0.00999667	1.4881
WBGene00007395	dcar-1	3.53402e-06	0.000442575	1.49012
WBGene00016061	hpo-15	1.2117e-05	0.00132687	1.5288
WBGene00008803	lips-10	2.20665e-05	0.00220648	1.52968
WBGene00011698	cyp-34A1	0.000590219	0.0292817	1.55204
WBGene00001615	glr-4	0.0011052	0.0464365	1.55294
WBGene00023159	W06H8.5	2.81398e-11	9.81013e-09	1.55544
WBGene00016892	pgph-3	1.03497e-08	2.47223e-06	1.56243
WBGene00019100	F59B1.8	6.70745e-07	9.83176e-05	1.56297
WBGene00021898	Y54G2A.36	6.64541e-05	0.00553374	1.57605
WBGene00001477	fmo-2	1.22411e-05	0.00132687	1.60179
WBGene00016997	cebp-1	3.57093e-05	0.00337646	1.60492
WBGene00019232	ugt-13	6.1781e-05	0.00531276	1.6125
WBGene00003731	nhx-3	3.29443e-05	0.00317126	1.61865
WBGene00003769	nlp-31	7.59302e-11	2.57743e-08	1.66072
WBGene00007741	glb-8	0.000139753	0.00967622	1.67314
WBGene00007810	C29F7.1	0.000484778	0.0254193	1.69185
WBGene00019730	asns-2	2.44423e-08	5.25468e-06	1.72985
WBGene00007460	C08F11.13	9.85462e-06	0.00110535	1.75774
WBGene00016958	ilys-4	1.29665e-05	0.00138227	1.76903
WBGene00020658	T21F4.1	4.62552e-07	7.1885e-05	1.77626
WBGene00044901	Y41G9A.10	0.000342491	0.0195478	1.78258
WBGene00017772	clec-1	0.000537656	0.0275207	1.80768
WBGene00021529	Y41G9A.5	5.84621e-09	1.53613e-06	1.82467
WBGene00002273	lec-10	9.46055e-08	1.76857e-05	1.83573
WBGene00010822	M01G12.9	0.00111198	0.0465529	1.83848
WBGene00003090	lys-1	3.50214e-05	0.00334623	1.84327
WBGene00018465	F45E1.4	3.82006e-10	1.20183e-07	1.86149
WBGene00015371	C03A7.13	0.000811984	0.0376755	1.87073
WBGene00016927	nhr-172	3.43503e-07	5.47018e-05	1.90228
WBGene00015947	C18A11.1	0.000792444	0.0369016	1.90365
WBGene00007365	C06B3.6	0.000237424	0.0147949	1.93918
WBGene00003762	nlp-24	0.000116925	0.00865193	2.04066
WBGene00020139	eppl-1	7.75149e-10	2.23763e-07	2.05189
WBGene00018602	F48D6.4	6.54746e-12	2.55926e-09	2.11191
WBGene00003055	lon-1	9.96584e-08	1.83642e-05	2.118
WBGene00000277	cab-1	7.22158e-22	5.47948e-19	2.13956
WBGene00016594	C42D4.1	0.00108938	0.0462235	2.15191
WBGene00003771	nlp-33	1.88345e-12	8.09822e-10	2.16921
WBGene00000282	cah-4	8.0866e-08	1.55685e-05	2.21195
WBGene00012535	Y37A1A.2	0.00105196	0.0449311	2.23613
WBGene00008922	F17C11.11	5.65466e-09	1.51957e-06	2.25047
WBGene00022329	fbxa-79	0.000370705	0.0207821	2.2614
WBGene00009621	fipr-21	2.15619e-08	4.71401e-06	2.28522
WBGene00021872	clec-85	3.91824e-10	1.20336e-07	2.34256
WBGene00019858	R03H10.6	5.96432e-07	8.94578e-05	2.35783
WBGene00000535	cpi-1	0.00116837	0.0486155	2.36507
WBGene00016066	acd-2	4.29224e-05	0.00392664	2.58156
WBGene00012444	Y15E3A.5	1.20364e-28	2.21796e-25	2.72846
WBGene00021518	hpo-6	7.21656e-05	0.00573214	2.75218
WBGene00021979	Y58A7A.5	5.22029e-14	2.58987e-11	2.75467
WBGene00008522	nlp-59	1.49001e-08	3.37186e-06	2.76347
WBGene00022326	fbxa-14	1.26843e-08	2.9748e-06	2.85213
WBGene00006097	str-31	6.87697e-12	2.609e-09	2.87753
WBGene00017467	F14F9.4	1.35223e-07	2.42255e-05	3.04653
WBGene00000373	cyp-14A5	1.80435e-06	0.000238267	3.10361
WBGene00007131	pals-26	4.76149e-08	9.449e-06	3.18489
WBGene00202514	T09F5.20	0.000546752	0.0278155	3.35167
WBGene00016407	C34D10.2	2.27659e-17	1.63143e-14	3.38
WBGene00001387	far-3	9.7106e-06	0.00109875	3.39809
WBGene00003767	nlp-29	5.95824e-16	3.34153e-13	3.52307
WBGene00021977	Y58A7A.3	3.54014e-25	3.80536e-22	3.57083
WBGene00010128	F55G11.8	1.1636e-10	3.84853e-08	3.6259
WBGene00005657	srr-6	1.07851e-06	0.000152876	3.65775
WBGene00010135	F55H12.4	7.01936e-25	6.96483e-22	3.70191
WBGene00006686	twk-34	0.000419678	0.0229382	3.82616
WBGene00017050	D2024.1	0.000194531	0.0127374	4.12917
WBGene00010746	K10D11.2	0.000887963	0.0401889	4.14454
WBGene00006191	str-144	1.39624e-05	0.00145242	4.27118
WBGene00005271	srh-48	0.000134937	0.00945952	4.32541
WBGene00018939	fbxa-190	0.00109764	0.0464147	4.36693
WBGene00012137	asic-2	0.000193206	0.0127151	4.3801
WBGene00007322	C05B5.5	1.34497e-05	0.00141047	4.54913
WBGene00195151	F53H2.4	1.02228e-06	0.000146516	4.63619
WBGene00021978	Y58A7A.4	3.57172e-16	2.19389e-13	4.6741
WBGene00022496	fbxa-92	5.34533e-13	2.46248e-10	4.97964
WBGene00022674	ZK177.9	4.38131e-06	0.000533156	4.98875
WBGene00000673	col-98	5.28314e-27	7.57192e-24	5.07184
WBGene00009533	F38B7.2	1.03764e-12	4.61534e-10	5.23206
WBGene00010072	F54F12.1	0.000136428	0.00951234	5.71654
WBGene00010124	F55G11.4	1.48234e-07	2.5519e-05	6.23134
WBGene00015933	C17H12.8	1.59053e-36	6.83876e-33	6.60233
WBGene00008486	ugt-44	1.16211e-07	2.11128e-05	6.9517
WBGene00010410	nhr-267	0.00028408	0.0168864	7.60895
WBGene00008577	F08G2.5	4.30277e-17	2.92113e-14	7.60939
WBGene00015660	catp-3	1.13115e-23	9.72716e-21	8.35462
WBGene00019564	K09D9.1	3.85424e-16	2.25981e-13	8.71768
WBGene00004002	pgp-8	4.56217e-12	1.83898e-09	9.17163
WBGene00001772	gst-24	2.79293e-41	2.45427e-37	9.4978
WBGene00021134	W10G11.1	1.48378e-07	2.5519e-05	12.2639
WBGene00016788	C49G7.10	4.37157e-14	2.25555e-11	13.43
WBGene00013570	Y75B12B.8	1.02816e-05	0.0011433	22.6902
WBGene00017270	numr-1	1.47857e-22	1.192e-19	23.4953
WBGene00194713	F19B10.13	4.22159e-28	6.80679e-25	24.0893
WBGene00017267	numr-2	2.77624e-24	2.55791e-21	36.326
WBGene00007833	oac-6	3.72256e-09	1.02164e-06	41.8924

### Sheet: Upregulated genes
Gene ID	Gene name	P-value (top2capg2 vs. control)	FDR step up (top2capg2 vs. control)	Fold change (top2capg2 vs. control)
WBGene00020758	T24C4.2	0.000878976	0.0399222	1.23534
WBGene00014492	R166.6	0.000781406	0.036786	1.23611
WBGene00016970	C56E6.2	0.000482354	0.0253954	1.24925
WBGene00012113	T28B8.1	0.000971995	0.0429901	1.26709
WBGene00020867	shc-2	0.000701863	0.0336555	1.27201
WBGene00044004	C24A8.6	0.000952062	0.0424936	1.27462
WBGene00014613	Y111B2A.25	0.000479826	0.0253954	1.27668
WBGene00012813	Y43F8B.2	5.57904e-05	0.00489552	1.28299
WBGene00009380	F34H10.3	0.000296373	0.0171431	1.28336
WBGene00002181	kal-1	0.000600058	0.0295426	1.28499
WBGene00010935	M163.1	0.000288453	0.0169897	1.28583
WBGene00000786	cpr-6	0.000649689	0.0315356	1.28769
WBGene00015514	nlp-77	6.58254e-05	0.00553374	1.29288
WBGene00000882	cyn-6	3.92059e-05	0.00361226	1.29517
WBGene00006923	vhp-1	0.000323559	0.0185493	1.3012
WBGene00022951	C30E1.9	0.000706883	0.0337707	1.30621
WBGene00011599	T07G12.8	0.000314316	0.0180998	1.30841
WBGene00206459	Y80D4G.1	0.00118576	0.0488898	1.30984
WBGene00017796	F25G6.1	0.000650319	0.0315356	1.31033
WBGene00006593	tol-1	0.00012573	0.00906498	1.31356
WBGene00010221	F57G12.1	0.000121894	0.00888315	1.31662
WBGene00001790	gst-42	0.000270405	0.0166718	1.31668
WBGene00004237	ptr-23	0.000260728	0.0161689	1.31685
WBGene00015297	sco-1	7.09438e-05	0.0057194	1.31801
WBGene00021835	Y54E10A.17	0.000964093	0.0428822	1.32987
WBGene00006575	tir-1	2.55931e-05	0.00252004	1.33025
WBGene00006561	tcl-2	0.000109505	0.0081648	1.33083
WBGene00014772	F56D5.4	7.35445e-05	0.00578446	1.34049
WBGene00022457	Y110A7A.7	0.000174329	0.0117118	1.35909
WBGene00010778	gpdh-2	4.14876e-07	6.52621e-05	1.36199
WBGene00000537	clk-2	6.77828e-05	0.00553374	1.37241
WBGene00009947	ttc-36	0.000993812	0.0436027	1.37277
WBGene00007902	C33D9.9	0.000583462	0.0291579	1.37511
WBGene00022334	Y82E9BR.1	1.39061e-06	0.000194403	1.38576
WBGene00015286	best-3	0.00121644	0.0496996	1.40896
WBGene00003727	nhr-137	0.000871582	0.0397263	1.41166
WBGene00271830	W09G10.9	8.36147e-05	0.00641992	1.41196
WBGene00020188	T03F1.6	0.00048154	0.0253954	1.41397
WBGene00012140	T28F4.5	0.000157799	0.0107129	1.41476
WBGene00007877	nfki-1	0.00011738	0.00865193	1.42467
WBGene00021128	W10C8.5	9.12728e-05	0.00692546	1.4318
WBGene00008397	D2005.1	0.000502533	0.0261378	1.43275
WBGene00019719	M01H9.3	2.34574e-07	3.83009e-05	1.44951
WBGene00019311	K02E7.6	4.44372e-08	9.09835e-06	1.45138
WBGene00019327	zip-2	3.85536e-08	8.15251e-06	1.45656
WBGene00235269	F59E12.15	1.75558e-06	0.000235888	1.45825
WBGene00019844	abts-4	6.29039e-06	0.000749544	1.46567
WBGene00006981	zig-4	1.29654e-05	0.00138227	1.47053
WBGene00005832	srw-85	0.000145699	0.00999667	1.4881
WBGene00007395	dcar-1	3.53402e-06	0.000442575	1.49012
WBGene00016061	hpo-15	1.2117e-05	0.00132687	1.5288
WBGene00008803	lips-10	2.20665e-05	0.00220648	1.52968
WBGene00011698	cyp-34A1	0.000590219	0.0292817	1.55204
WBGene00001615	glr-4	0.0011052	0.0464365	1.55294
WBGene00023159	W06H8.5	2.81398e-11	9.81013e-09	1.55544
WBGene00016892	pgph-3	1.03497e-08	2.47223e-06	1.56243
WBGene00019100	F59B1.8	6.70745e-07	9.83176e-05	1.56297
WBGene00021898	Y54G2A.36	6.64541e-05	0.00553374	1.57605
WBGene00001477	fmo-2	1.22411e-05	0.00132687	1.60179
WBGene00016997	cebp-1	3.57093e-05	0.00337646	1.60492
WBGene00019232	ugt-13	6.1781e-05	0.00531276	1.6125
WBGene00003731	nhx-3	3.29443e-05	0.00317126	1.61865
WBGene00003769	nlp-31	7.59302e-11	2.57743e-08	1.66072
WBGene00007741	glb-8	0.000139753	0.00967622	1.67314
WBGene00007810	C29F7.1	0.000484778	0.0254193	1.69185
WBGene00019730	asns-2	2.44423e-08	5.25468e-06	1.72985
WBGene00007460	C08F11.13	9.85462e-06	0.00110535	1.75774
WBGene00016958	ilys-4	1.29665e-05	0.00138227	1.76903
WBGene00020658	T21F4.1	4.62552e-07	7.1885e-05	1.77626
WBGene00044901	Y41G9A.10	0.000342491	0.0195478	1.78258
WBGene00017772	clec-1	0.000537656	0.0275207	1.80768
WBGene00021529	Y41G9A.5	5.84621e-09	1.53613e-06	1.82467
WBGene00002273	lec-10	9.46055e-08	1.76857e-05	1.83573
WBGene00010822	M01G12.9	0.00111198	0.0465529	1.83848
WBGene00003090	lys-1	3.50214e-05	0.00334623	1.84327
WBGene00018465	F45E1.4	3.82006e-10	1.20183e-07	1.86149
WBGene00015371	C03A7.13	0.000811984	0.0376755	1.87073
WBGene00016927	nhr-172	3.43503e-07	5.47018e-05	1.90228
WBGene00015947	C18A11.1	0.000792444	0.0369016	1.90365
WBGene00007365	C06B3.6	0.000237424	0.0147949	1.93918
WBGene00003762	nlp-24	0.000116925	0.00865193	2.04066
WBGene00020139	eppl-1	7.75149e-10	2.23763e-07	2.05189
WBGene00018602	F48D6.4	6.54746e-12	2.55926e-09	2.11191
WBGene00003055	lon-1	9.96584e-08	1.83642e-05	2.118
WBGene00000277	cab-1	7.22158e-22	5.47948e-19	2.13956
WBGene00016594	C42D4.1	0.00108938	0.0462235	2.15191
WBGene00003771	nlp-33	1.88345e-12	8.09822e-10	2.16921
WBGene00000282	cah-4	8.0866e-08	1.55685e-05	2.21195
WBGene00012535	Y37A1A.2	0.00105196	0.0449311	2.23613
WBGene00008922	F17C11.11	5.65466e-09	1.51957e-06	2.25047
WBGene00022329	fbxa-79	0.000370705	0.0207821	2.2614
WBGene00009621	fipr-21	2.15619e-08	4.71401e-06	2.28522
WBGene00021872	clec-85	3.91824e-10	1.20336e-07	2.34256
WBGene00019858	R03H10.6	5.96432e-07	8.94578e-05	2.35783
WBGene00000535	cpi-1	0.00116837	0.0486155	2.36507
WBGene00016066	acd-2	4.29224e-05	0.00392664	2.58156
WBGene00012444	Y15E3A.5	1.20364e-28	2.21796e-25	2.72846
WBGene00021518	hpo-6	7.21656e-05	0.00573214	2.75218
WBGene00021979	Y58A7A.5	5.22029e-14	2.58987e-11	2.75467
WBGene00008522	nlp-59	1.49001e-08	3.37186e-06	2.76347
WBGene00022326	fbxa-14	1.26843e-08	2.9748e-06	2.85213
WBGene00006097	str-31	6.87697e-12	2.609e-09	2.87753
WBGene00017467	F14F9.4	1.35223e-07	2.42255e-05	3.04653
WBGene00000373	cyp-14A5	1.80435e-06	0.000238267	3.10361
WBGene00007131	pals-26	4.76149e-08	9.449e-06	3.18489
WBGene00202514	T09F5.20	0.000546752	0.0278155	3.35167
WBGene00016407	C34D10.2	2.27659e-17	1.63143e-14	3.38
WBGene00001387	far-3	9.7106e-06	0.00109875	3.39809
WBGene00003767	nlp-29	5.95824e-16	3.34153e-13	3.52307
WBGene00021977	Y58A7A.3	3.54014e-25	3.80536e-22	3.57083
WBGene00010128	F55G11.8	1.1636e-10	3.84853e-08	3.6259
WBGene00005657	srr-6	1.07851e-06	0.000152876	3.65775
WBGene00010135	F55H12.4	7.01936e-25	6.96483e-22	3.70191
WBGene00006686	twk-34	0.000419678	0.0229382	3.82616
WBGene00017050	D2024.1	0.000194531	0.0127374	4.12917
WBGene00010746	K10D11.2	0.000887963	0.0401889	4.14454
WBGene00006191	str-144	1.39624e-05	0.00145242	4.27118
WBGene00005271	srh-48	0.000134937	0.00945952	4.32541
WBGene00018939	fbxa-190	0.00109764	0.0464147	4.36693
WBGene00012137	asic-2	0.000193206	0.0127151	4.3801
WBGene00007322	C05B5.5	1.34497e-05	0.00141047	4.54913
WBGene00195151	F53H2.4	1.02228e-06	0.000146516	4.63619
WBGene00021978	Y58A7A.4	3.57172e-16	2.19389e-13	4.6741
WBGene00022496	fbxa-92	5.34533e-13	2.46248e-10	4.97964
WBGene00022674	ZK177.9	4.38131e-06	0.000533156	4.98875
WBGene00000673	col-98	5.28314e-27	7.57192e-24	5.07184
WBGene00009533	F38B7.2	1.03764e-12	4.61534e-10	5.23206
WBGene00010072	F54F12.1	0.000136428	0.00951234	5.71654
WBGene00010124	F55G11.4	1.48234e-07	2.5519e-05	6.23134
WBGene00015933	C17H12.8	1.59053e-36	6.83876e-33	6.60233
WBGene00008486	ugt-44	1.16211e-07	2.11128e-05	6.9517
WBGene00010410	nhr-267	0.00028408	0.0168864	7.60895
WBGene00008577	F08G2.5	4.30277e-17	2.92113e-14	7.60939
WBGene00015660	catp-3	1.13115e-23	9.72716e-21	8.35462
WBGene00019564	K09D9.1	3.85424e-16	2.25981e-13	8.71768
WBGene00004002	pgp-8	4.56217e-12	1.83898e-09	9.17163
WBGene00001772	gst-24	2.79293e-41	2.45427e-37	9.4978
WBGene00021134	W10G11.1	1.48378e-07	2.5519e-05	12.2639
WBGene00016788	C49G7.10	4.37157e-14	2.25555e-11	13.43
WBGene00013570	Y75B12B.8	1.02816e-05	0.0011433	22.6902
WBGene00017270	numr-1	1.47857e-22	1.192e-19	23.4953
WBGene00194713	F19B10.13	4.22159e-28	6.80679e-25	24.0893
WBGene00017267	numr-2	2.77624e-24	2.55791e-21	36.326
WBGene00007833	oac-6	3.72256e-09	1.02164e-06	41.8924

### Sheet: Downregulated genes
Gene ID	Gene name	P-value (top2capg2 vs. control)	FDR step up (top2capg2 vs. control)	Fold change (top2capg2 vs. control)
WBGene00018459	F45D11.14	4.32727e-06	0.000531594	-5.79772
WBGene00002016	hsp-16.2	8.54075e-30	1.83612e-26	-4.66584
WBGene00002018	hsp-16.41	1.97996e-35	6.38486e-32	-3.99658
WBGene00002026	hsp-70	2.43464e-12	1.01305e-09	-3.75052
WBGene00002017	hsp-16.11	3.80536e-41	2.45427e-37	-3.70413
WBGene00010874	M05D6.1	2.06411e-07	3.45779e-05	-3.2956
WBGene00002019	hsp-16.48	0.000213424	0.0138339	-3.0699
WBGene00002020	hsp-16.49	2.44569e-25	2.86791e-22	-2.70969
WBGene00009691	F44E5.4	1.64891e-26	2.12692e-23	-2.43489
WBGene00015894	acdh-2	8.50907e-17	5.48793e-14	-2.42498
WBGene00017681	slc-17.5	0.000585463	0.0291579	-2.41984
WBGene00009300	F31F6.1	0.000759823	0.0359009	-2.18084
WBGene00010093	capg-2	9.90504e-31	2.5553e-27	-2.12433
WBGene00003533	nas-14	0.000384022	0.0213513	-1.86162
WBGene00017190	F07B7.12	0.000277836	0.0168796	-1.85603
WBGene00006690	twk-39	0.000567849	0.0286618	-1.85194
WBGene00000136	amt-4	7.47408e-05	0.00584292	-1.82138
WBGene00021799	Y53G8AL.1	0.000694811	0.0334417	-1.80678
WBGene00003519	nac-3	0.000292857	0.017093	-1.8051
WBGene00000641	col-65	1.48413e-06	0.000203658	-1.80428
WBGene00010877	lact-4	7.12627e-12	2.62634e-09	-1.79967
WBGene00021625	Y47D7A.13	7.80628e-10	2.23763e-07	-1.79904
WBGene00009293	F31D4.8	1.37854e-07	2.43585e-05	-1.77591
WBGene00020242	phat-5	0.000445198	0.0240277	-1.75696
WBGene00003003	lin-14	9.51438e-09	2.31558e-06	-1.7199
WBGene00000739	col-166	0.000224493	0.0143353	-1.70257
WBGene00022679	ZK180.5	2.88972e-09	8.10315e-07	-1.69327
WBGene00000738	col-165	2.13835e-14	1.14927e-11	-1.68876
WBGene00014067	ZK675.4	1.40162e-06	0.000194403	-1.67588
WBGene00009983	cut-2	1.49706e-13	7.15206e-11	-1.6703
WBGene00018572	lin-42	4.67332e-08	9.41892e-06	-1.66626
WBGene00001725	grl-16	8.6659e-09	2.14964e-06	-1.6575
WBGene00016700	C46A5.4	1.57116e-05	0.00162131	-1.65097
WBGene00004131	pqn-44	4.65067e-10	1.39509e-07	-1.64817
WBGene00014814	R03D7.3	0.000826799	0.0380665	-1.64613
WBGene00017841	F26G1.5	0.000949568	0.0424936	-1.644
WBGene00004230	ptr-16	2.79257e-05	0.0027289	-1.63109
WBGene00003514	myo-2	2.65907e-06	0.000342994	-1.63063
WBGene00019064	myo-5	5.42604e-07	8.3322e-05	-1.61599
WBGene00016805	C50D2.1	3.01736e-06	0.000381578	-1.60093
WBGene00009982	F53F1.4	6.01972e-08	1.17649e-05	-1.59889
WBGene00015546	C06G1.2	0.000594884	0.0294	-1.58767
WBGene00004300	ram-2	0.000140279	0.00967622	-1.58011
WBGene00012199	mltn-3	0.000469033	0.025104	-1.5787
WBGene00015841	skpo-2	1.66046e-06	0.000225455	-1.57309
WBGene00001716	grl-7	8.94927e-08	1.6976e-05	-1.56845
WBGene00016733	phat-2	0.000353616	0.0200938	-1.56575
WBGene00006955	wrt-9	0.000524372	0.0269477	-1.56415
WBGene00020283	T06A4.3	0.000547728	0.0278155	-1.56212
WBGene00010830	M02G9.1	1.32988e-05	0.00140608	-1.55777
WBGene00004174	abu-14	1.29861e-08	2.9912e-06	-1.55697
WBGene00017430	bcl-11	0.000286229	0.0169361	-1.55216
WBGene00000650	col-74	2.84533e-10	9.17547e-08	-1.54936
WBGene00000893	cyn-17	3.36966e-07	5.43315e-05	-1.54404
WBGene00001690	grd-1	0.000183544	0.012267	-1.54066
WBGene00018297	F41F3.3	1.14438e-11	4.10039e-09	-1.5397
WBGene00022517	ZC123.1	7.09329e-09	1.79405e-06	-1.51951
WBGene00018737	F53B1.4	2.09599e-07	3.46618e-05	-1.51601
WBGene00009041	cut-3	4.05608e-08	8.43862e-06	-1.50832
WBGene00011299	ikke-1	1.57487e-07	2.67292e-05	-1.50796
WBGene00004104	pqn-13	2.12977e-08	4.71401e-06	-1.50366
WBGene00013173	Y53F4B.27	0.000278731	0.0168796	-1.50263
WBGene00013965	ZK287.4	7.85049e-06	0.000904138	-1.50094
WBGene00008605	mlt-9	5.95444e-09	1.53613e-06	-1.49995
WBGene00017483	lgc-22	2.69314e-06	0.000343949	-1.49832
WBGene00002117	ins-34	5.26203e-05	0.00464897	-1.49459
WBGene00001714	grl-5	7.98682e-05	0.00616898	-1.49453
WBGene00020149	T01D1.4	4.20983e-06	0.00052214	-1.49397
WBGene00004120	pqn-32	5.84029e-07	8.86281e-05	-1.49006
WBGene00011235	suro-1	7.21916e-05	0.00573214	-1.48344
WBGene00010461	K01D12.1	3.59402e-05	0.00337646	-1.47992
WBGene00012540	Y37A1B.7	6.46924e-07	9.59159e-05	-1.47668
WBGene00022423	nhr-41	3.63849e-05	0.00337646	-1.46685
WBGene00009573	F40E10.5	7.61796e-05	0.00591953	-1.46196
WBGene00006589	tnt-4	6.32702e-06	0.000749544	-1.4587
WBGene00001707	grh-1	2.02079e-05	0.00205246	-1.4493
WBGene00002348	myo-1	0.000513552	0.0264972	-1.44902
WBGene00018092	F36F12.1	0.000717058	0.0341304	-1.44851
WBGene00015339	C02E7.6	1.60069e-05	0.00163868	-1.44448
WBGene00020947	W02F12.2	0.00101797	0.0439159	-1.44259
WBGene00008652	F10D11.6	0.000445005	0.0240277	-1.44131
WBGene00022274	Y73E7A.8	6.33385e-06	0.000749544	-1.44072
WBGene00001724	grl-15	6.69928e-05	0.00553374	-1.43388
WBGene00000214	asp-1	2.89054e-05	0.00280339	-1.43096
WBGene00012032	T26C5.2	0.000158867	0.0107289	-1.4285
WBGene00002050	ifa-1	0.00110108	0.0464147	-1.42825
WBGene00001934	his-60	8.30002e-06	0.000947451	-1.42789
WBGene00010834	mct-3	6.06924e-05	0.00528967	-1.42743
WBGene00001863	him-4	7.2435e-05	0.00573214	-1.42683
WBGene00006777	unc-41	8.67969e-05	0.00662481	-1.42579
WBGene00011713	T11F9.12	0.00020921	0.0136293	-1.42529
WBGene00006513	rimb-1	0.00121754	0.0496996	-1.42486
WBGene00008376	D1054.9	0.000130705	0.00921293	-1.42401
WBGene00007425	C08B6.4	0.000372173	0.0207821	-1.41913
WBGene00000485	che-3	0.000836805	0.0382764	-1.41688
WBGene00007600	C15C6.1	0.000283302	0.0168864	-1.41439
WBGene00000853	cut-6	6.83625e-05	0.00554596	-1.41396
WBGene00017998	F33D4.6	4.43382e-05	0.0040276	-1.41271
WBGene00001479	fmo-4	0.000231101	0.0146126	-1.41269
WBGene00017937	F30H5.3	2.60833e-06	0.000339847	-1.41096
WBGene00004764	sel-7	0.000128686	0.00912045	-1.40994
WBGene00019148	H03E18.1	1.81023e-06	0.000238267	-1.40766
WBGene00013846	ZC84.1	6.77658e-05	0.00553374	-1.40564
WBGene00013103	Y51H4A.7	0.000621942	0.030388	-1.4004
WBGene00010010	gmeb-2	0.000399767	0.0219429	-1.39887
WBGene00000497	chs-2	6.70812e-05	0.00553374	-1.39402
WBGene00007405	C07A9.9	4.81154e-05	0.00434014	-1.39342
WBGene00006760	unc-23	0.000125989	0.00906498	-1.392
WBGene00018640	F49E10.2	0.0001214	0.00888315	-1.39031
WBGene00021939	Y55F3BR.2	0.000272679	0.0166718	-1.38627
WBGene00001063	dpy-1	5.14567e-05	0.0046093	-1.38617
WBGene00004207	ptb-1	0.000100604	0.00758882	-1.38389
WBGene00001745	gsa-1	0.00106254	0.0452332	-1.37838
WBGene00006666	twk-11	0.000398098	0.0219429	-1.37789
WBGene00010835	M03B6.3	2.31066e-05	0.00229271	-1.37694
WBGene00001581	gfi-1	0.000233217	0.0146745	-1.37574
WBGene00017120	tctn-1	0.00101261	0.0439159	-1.37499
WBGene00006947	wrt-1	5.20268e-05	0.00462823	-1.3745
WBGene00022518	zfh-2	7.35555e-06	0.000854768	-1.3669
WBGene00019644	cpt-4	0.000193118	0.0127151	-1.36642
WBGene00010573	K04H4.2	9.12645e-07	0.000132272	-1.36582
WBGene00004133	abu-13	0.000237	0.0147949	-1.36244
WBGene00001385	far-1	1.2148e-05	0.00132687	-1.36001
WBGene00020678	T22B11.4	0.000156449	0.0106774	-1.35826
WBGene00001132	alp-1	0.000272716	0.0166718	-1.35281
WBGene00012555	npp-25	0.000186367	0.0123915	-1.35173
WBGene00011326	T01D3.1	0.000791293	0.0369016	-1.35086
WBGene00017716	sups-1	0.00028376	0.0168864	-1.34694
WBGene00020554	T19A5.3	3.62946e-05	0.00337646	-1.34637
WBGene00003404	mpz-1	0.000472105	0.025164	-1.3433
WBGene00006586	tni-4	0.000829264	0.0380665	-1.33962
WBGene00006741	unc-1	0.000614881	0.0301572	-1.33216
WBGene00044623	bus-8	6.71493e-05	0.00553374	-1.32812
WBGene00004264	qua-1	0.000511225	0.0264831	-1.32733
WBGene00022160	Y71G12B.25	0.000219951	0.0141151	-1.32471
WBGene00002915	let-805	7.29218e-06	0.000854768	-1.32434
WBGene00044070	set-18	0.000126498	0.00906498	-1.31906
WBGene00019154	glf-1	0.000984193	0.043328	-1.31861
WBGene00017900	F28E10.1	0.000294633	0.0171192	-1.31777
WBGene00018468	cla-1	0.000816947	0.0377699	-1.31482
WBGene00022665	ZK154.1	0.00119324	0.049018	-1.31408
WBGene00006651	tts-2	2.18579e-05	0.0022027	-1.30808
WBGene00009974	F53C11.4	0.000103197	0.00773915	-1.30796
WBGene00004155	pqn-73	0.000371553	0.0207821	-1.3072
WBGene00004134	myrf-1	6.1778e-05	0.00531276	-1.30647
WBGene00003567	ncx-2	0.00117812	0.0488634	-1.30517
WBGene00020626	T20F5.4	0.000292191	0.017093	-1.30426
WBGene00018073	F35H10.10	0.00074264	0.0352181	-1.30081
WBGene00003970	pek-1	6.64146e-05	0.00553374	-1.29825
WBGene00006948	wrt-2	0.000216836	0.0139849	-1.29752
WBGene00003735	nhx-8	0.00100199	0.0438124	-1.29444
WBGene00018969	F56D3.1	0.000678127	0.0327609	-1.29039
WBGene00022410	Y97E10C.1	0.000430162	0.0234121	-1.29003
WBGene00022500	lfi-1	0.000571059	0.0286618	-1.28993
WBGene00011107	R07E3.6	0.000931337	0.0418582	-1.28768
WBGene00003968	peb-1	0.000570365	0.0286618	-1.28743
WBGene00007058	dmd-6	0.000394629	0.0218469	-1.28662
WBGene00019839	R02F11.1	0.000227697	0.0144683	-1.28419
WBGene00002983	lgx-1	0.000468704	0.025104	-1.28211
WBGene00006787	unc-52	0.000128164	0.00912045	-1.28117
WBGene00019017	F57F4.4	0.000493374	0.0257653	-1.27967
WBGene00021043	pck-1	0.0010439	0.0448842	-1.27768
WBGene00019994	cdh-1	0.000283127	0.0168864	-1.2757
WBGene00010070	nep-17	0.00101425	0.0439159	-1.27503
WBGene00013682	Y105E8A.25	0.000365094	0.0206551	-1.27234
WBGene00014097	ZK829.9	0.00118633	0.0488898	-1.27196
WBGene00003495	mup-2	0.0010147	0.0439159	-1.25941
WBGene00019188	H11E01.3	0.00111519	0.0465529	-1.25678
WBGene00010681	mak-1	0.000917739	0.0413913	-1.25158
WBGene00003936	pat-12	0.000973185	0.0429901	-1.24708
WBGene00004047	plx-1	0.000788106	0.0369016	-1.23558
WBGene00001137	eat-6	0.00104797	0.0449094	-1.22238
